# Genome-Wide Fetalization of Enhancer Architecture in Heart Disease

**DOI:** 10.1101/591362

**Authors:** Cailyn H. Spurrell, Iros Barozzi, Brandon J. Mannion, Matthew J. Blow, Yoko Fukuda-Yuzawa, Sarah Y. Afzal, Jennifer A. Akiyama, Veena Afzal, Stella Tran, Ingrid Plajzer-Frick, Catherine S. Novak, Momoe Kato, Elizabeth Lee, Tyler H. Garvin, Quan T. Pham, Anne N. Harrington, Steven Lisgo, James Bristow, Thomas P. Cappola, Michael P. Morley, Kenneth B. Margulies, Len A. Pennacchio, Diane E. Dickel, Axel Visel

## Abstract

Heart disease is associated with re-expression of key transcription factors normally active only during prenatal development of the heart. However, the impact of this reactivation on the genome-wide regulatory landscape in heart disease has remained obscure. Here we show that pervasive epigenomic changes occur in heart disease, with thousands of regulatory sequences reacquiring fetal-like chromatin signatures. We used RNA-seq and ChIP-seq targeting a histone modification associated with active transcriptional enhancers to generate genome-wide enhancer maps from left ventricle tissue from 18 healthy controls and 18 individuals with idiopathic dilated cardiomyopathy (DCM). Healthy individuals had a highly reproducible epigenomic landscape, consisting of more than 31,000 predicted heart enhancers. In contrast, we observed reproducible disease-associated gains or losses of activity at more than 7,500 predicted heart enhancers. Next, we profiled human fetal heart tissue by ChIP-seq and RNA-seq. Comparison with adult tissues revealed that the heart disease epigenome and transcriptome both shift toward a fetal-like state, with 3,400 individual enhancers sharing fetal regulatory properties. Our results demonstrate widespread epigenomic changes in DCM, and we provide a comprehensive data resource (http://heart.lbl.gov) for the mechanistic exploration of heart disease etiology.
