## Supplementary Table 3 for "Genome-Wide Fetalization of Enhancer Architecture in Heart Disease"

### Sheet: SupplementaryTable3
Supplementary Table 3. Most highly enriched ontology terms for genes near predicted human heart enhancers. Analysis was performed using GREAT 3.0 and all peaks present in 16 or more healthy samples. Shown are the 20 most enriched ontology terms from mouse gene expression (MGI expression). Terms in bold are related to cardiovascular tissue.
Term Name	Binom Raw P Value	Binom FDR Q Val	Binom Fold Enrichment
TS28_renal medullary capillary	2.27254e-13	1.7251e-11	4.343
TS15_primitive ventricle endocardial lining	2.29588e-13	1.72876e-11	3.4032
TS15_outflow tract	8.85101e-13	6.12162e-11	2.3243
TS28_renal medullary vasculature	1.52788e-12	9.97607e-11	4.0695
TS25_blood vessel	1.98374e-12	1.26864e-10	2.9082
TS23_limb skeletal muscle	2.62069e-12	1.63129e-10	2.3963
TS22_pancreas mesenchyme	3.67528e-12	2.24288e-10	2.1122
TS20_blood vessel	7.78232e-12	4.45788e-10	2.1464
TS15_blood vessel	1.35112e-11	7.55413e-10	2.4053
TS13_bulbus cordis	2.50678e-11	1.35294e-09	2.9445
TS13_dorsal aorta	6.71526e-10	2.92992e-08	2.5154
TS13_arterial system	1.47625e-09	6.23698e-08	2.1726
TS25_diaphragm	2.9702e-09	1.18516e-07	4.3098
TS28_lung blood vessel	4.34851e-09	1.67087e-07	3.447
TS15_bulbus cordis	2.67006e-08	8.74747e-07	2.842
TS22_salivary gland epithelium	6.98153e-08	2.10279e-06	2.8257
TS13_blood vessel	8.39754e-08	2.48914e-06	2.4415
TS19_blood vessel	1.97845e-07	5.32357e-06	2.0527
TS20_gut mesenchyme	2.04727e-07	5.49291e-06	2.6995
TS20_nephric duct of male, mesonephric portion	2.83475e-07	7.41403e-06	2.3613
