## Supplementary Table 7 for "Genome-Wide Fetalization of Enhancer Architecture in Heart Disease"

### Sheet: SupplementaryTable7
Supplementary Table 7. Gene ontology terms enriched in differentially active enhancers. Shown are the top 20 Biological Process terms enriched in enhancer peaks that show increased (top) or decreased (bottom) binding in DCM relative to healthy adult. GO analysis was performed using GREAT.
Terms enriched in enhancer peaks UP in DCM
Term Name	Binom Raw P Value	Binom FDR Q Val	Binom Fold Enrichment
extracellular matrix organization	2.62997e-37	6.86423e-34	2.1045
extracellular structure organization	3.43812e-37	7.17879e-34	2.1016
ossification	1.55579e-31	1.35353e-28	2.2554
odontogenesis	3.25516e-22	8.94311e-20	2.3478
regulation of chondrocyte differentiation	6.8501e-22	1.62534e-19	2.9093
regulation of cartilage development	3.54631e-21	7.40469e-19	2.6225
bone development	2.62284e-17	3.80312e-15	2.0388
regulation of stem cell differentiation	1.72738e-16	2.17275e-14	2.1878
regulation of mesenchymal cell proliferation	2.21009e-16	2.74683e-14	2.4032
collagen fibril organization	3.27276e-16	3.97298e-14	3.1312
regulation of reproductive process	6.42736e-15	6.64373e-13	2.1541
positive regulation of transmembrane receptor protein serine/threonine kinase signaling pathway	7.51084e-15	7.68756e-13	2.3178
bone morphogenesis	1.1619e-14	1.14436e-12	2.1743
hair cycle	1.29861e-14	1.26705e-12	2.2212
craniofacial suture morphogenesis	3.05238e-14	2.82008e-12	3.7691
regulation of myoblast differentiation	1.32118e-13	1.13993e-11	2.7602
hair follicle development	1.32659e-13	1.13521e-11	2.1761
endochondral ossification	1.49595e-13	1.26973e-11	3.3427
hematopoietic progenitor cell differentiation	1.96951e-13	1.61903e-11	2.4575
positive regulation of pathway-restricted SMAD protein phosphorylation	6.83051e-13	5.05749e-11	2.984
Terms enriched in enhancer peaks DOWN in DCM
Term Name	Binom Raw P Value	Binom FDR Q Val	Binom Fold Enrichment
positive regulation of leukocyte chemotaxis	3.07827e-10	5.18341e-08	2.8672
regulation of leukocyte chemotaxis	1.77815e-08	1.80232e-06	2.4595
positive regulation of heart rate	1.25938e-07	9.45894e-06	2.9621
positive regulation of heart contraction	1.56104e-07	1.13967e-05	2.7729
positive regulation of Rho GTPase activity	1.73564e-07	1.24966e-05	2.1133
regulation of systemic arterial blood pressure by norepinephrine-epinephrine	4.2987e-07	2.77028e-05	3.6365
nerve growth factor processing	4.93365e-07	3.06591e-05	5.5139
vein smooth muscle contraction	2.67072e-06	0.000135351	4.7602
activation of Ras GTPase activity	4.53506e-06	0.000217184	2.4936
positive regulation of blood pressure by epinephrine-norepinephrine	5.61542e-06	0.00025826	3.4365
positive regulation of blood pressure	6.52162e-06	0.000293473	2.3729
nephron tubule formation	9.65364e-06	0.000396787	2.5772
vasoconstriction	1.44348e-05	0.00055404	2.25
cochlea development	2.69802e-05	0.000885764	2.0586
regulation of heart rate by chemical signal	3.0616e-05	0.000974485	3.6038
Rho protein signal transduction	3.42396e-05	0.00105446	2.2126
neurotransmitter uptake	3.55774e-05	0.00108923	3.5557
segment specification	4.32908e-05	0.00126245	2.3632
phasic smooth muscle contraction	0.00014412	0.00323572	2.4745
sterol biosynthetic process	0.000264047	0.00521106	2.3146
