## Supplementary Table 8 for "Genome-Wide Fetalization of Enhancer Architecture in Heart Disease"

### Sheet: SupplementaryTable8
Supplementary Table 8. Gene ontology terms enriched in differentially expressed genes. Shown are the top 20 Biological Process terms enriched in genes that show increased (top) or decreased (bottom) expression in DCM relative to healthy adult. GO analysis was performed using PANTHER.
Terms enriched in genes UPregulated in DCM
Term Name	P value	Fold Enrichment
regulation of multicellular organismal process (GO:0051239)	5.56e-09	2.04
nervous system development (GO:0007399)	2e-08	2.23
multicellular organism development (GO:0007275)	3.81e-08	1.72
anatomical structure development (GO:0048856)	5.39e-08	1.68
cell adhesion (GO:0007155)	2.17e-07	3.07
cell development (GO:0048468)	2.31e-07	2.47
biological adhesion (GO:0022610)	2.68e-07	3.05
developmental process (GO:0032502)	3.44e-07	1.62
neurogenesis (GO:0022008)	5.01e-07	2.43
generation of neurons (GO:0048699)	6.94e-07	2.47
system development (GO:0048731)	6.99e-07	1.73
regulation of signaling (GO:0023051)	6.61e-06	1.78
extracellular matrix organization (GO:0030198)	1.26e-05	4.49
regulation of cell communication (GO:0010646)	1.45e-05	1.77
multicellular organismal process (GO:0032501)	1.64e-05	1.48
regulation of multicellular organismal development (GO:2000026)	2.29e-05	2.12
extracellular structure organization (GO:0043062)	3.47e-05	4.1
behavior (GO:0007610)	6e-05	3.35
positive regulation of cell differentiation (GO:0045597)	6.41e-05	2.7
neuron differentiation (GO:0030182)	6.68e-05	2.66
Terms enriched in genes DOWNregulated in DCM
Term Name	P value	Fold Enrichment
response to chemical (GO:0042221)	1.34e-12	1.86
response to organic substance (GO:0010033)	4.4e-10	2.03
response to stimulus (GO:0050896)	8.43e-09	1.44
cellular response to chemical stimulus (GO:0070887)	3.26e-08	1.96
anatomical structure development (GO:0048856)	6.4e-07	1.58
regulation of multicellular organismal process (GO:0051239)	1.31e-06	1.83
multicellular organism development (GO:0007275)	1.5e-06	1.6
developmental process (GO:0032502)	2.18e-06	1.54
response to drug (GO:0042493)	5.03e-06	2.66
system development (GO:0048731)	7.29e-06	1.63
multicellular organismal process (GO:0032501)	9.9e-06	1.44
response to stress (GO:0006950)	2.24e-05	1.71
chemical homeostasis (GO:0048878)	5.66e-05	2.45
cellular response to organic substance (GO:0071310)	5.74e-05	1.9
inflammatory response (GO:0006954)	6.86e-05	3.36
metal ion homeostasis (GO:0055065)	7.36e-05	3
response to cytokine (GO:0034097)	8.64e-05	2.44
response to oxygen-containing compound (GO:1901700)	9.84e-05	2.16
response to external stimulus (GO:0009605)	0.000119	1.94
regulation of biological quality (GO:0065008)	0.000156	1.61
