## Supplementary Table 11 for "Genome-Wide Fetalization of Enhancer Architecture in Heart Disease"

### Sheet: SupplementaryTable11
Supplementary Table 11. Gene ontology terms enriched in differentially active enhancers. Shown are the top 20 Biological Process terms enriched in enhancer peaks that show increased (top) or decreased (bottom) binding in DCM and fetal relative to healthy adult. GO analysis was performed using GREAT.
Terms enriched in enhancer peaks UP in DCM and FETAL
Term Name	Binom Raw P Value	Binom FDR Q Val	Binom Fold Enrichment
extracellular matrix organization	1.91015e-13	3.98839e-10	2.037
extracellular structure organization	2.09712e-13	3.64898e-10	2.0341
artery morphogenesis	2.86409e-10	1.24588e-07	3.1258
regulation of transforming growth factor beta receptor signaling pathway	3.51342e-10	1.4672e-07	2.7381
regulation of transmembrane receptor protein serine/threonine kinase signaling pathway	5.45291e-10	1.96305e-07	2.0735
artery development	1.43781e-08	3.12724e-06	2.7221
sulfur compound catabolic process	2.18475e-08	4.30354e-06	4.5266
regulation of stem cell differentiation	4.90425e-08	9.30917e-06	2.3003
cellular response to transforming growth factor beta stimulus	9.8237e-08	1.7383e-05	2.0402
response to transforming growth factor beta stimulus	1.78306e-07	2.95478e-05	2.0057
odontogenesis	2.21523e-07	3.50409e-05	2.1531
positive regulation of transmembrane receptor protein serine/threonine kinase signaling pathway	2.3649e-07	3.68501e-05	2.4498
transforming growth factor beta receptor signaling pathway	3.92597e-07	5.61468e-05	2.2263
negative regulation of cellular response to growth factor stimulus	4.79924e-07	6.77082e-05	2.2104
collagen fibril organization	6.95419e-07	9.07521e-05	3.1164
cloacal septation	7.55546e-07	9.50349e-05	7.079
axonal fasciculation	1.0585e-06	0.000124165	3.2189
collagen metabolic process	2.62705e-06	0.00025874	2.5126
sulfur compound biosynthetic process	3.66621e-06	0.000329959	2.0509
primary neural tube formation	6.14102e-06	0.000512898	2.1942
Terms enriched in enhancer peaks DOWN in DCM and FETAL
Term Name	Binom Raw P Value	Binom FDR Q Val	Binom Fold Enrichment
regulation of epithelial cell differentiation	3.07403e-09	6.82826e-07	2.2965
nerve growth factor processing	8.222e-09	1.56069e-06	8.6031
positive regulation of leukocyte chemotaxis	6.46024e-07	7.41153e-05	2.9107
regulation of leukocyte chemotaxis	3.59573e-06	0.000302737	2.5622
regulation of systemic arterial blood pressure by norepinephrine-epinephrine	5.74794e-06	0.000444507	4.1661
positive regulation of Rho GTPase activity	2.28941e-05	0.00129899	2.1666
positive regulation of blood pressure	2.84899e-05	0.00152531	2.6972
regulation of tube size	2.86304e-05	0.00152501	2.1173
lung vasculature development	2.9068e-05	0.00154045	5.2823
positive regulation of blood pressure by epinephrine-norepinephrine	4.02251e-05	0.00194421	3.9508
negative regulation of response to DNA damage stimulus	4.43695e-05	0.00209601	2.8479
regulation of blood vessel size	5.84544e-05	0.00256413	2.0672
vasoconstriction	9.55818e-05	0.00361549	2.4844
positive regulation of heart rate	0.000128129	0.00448881	2.7996
activation of Ras GTPase activity	0.000134574	0.00462154	2.6187
positive regulation of heart contraction	0.000298372	0.00819738	2.5293
excretion	0.00101408	0.0198631	2.2238
negative regulation of cell division	0.00122662	0.0227458	3.9237
female genitalia development	0.00204255	0.0317325	2.4865
skin morphogenesis	0.00209464	0.0322062	2.0067
